# Variation in the expression of a transmembrane protein influences cell growth in *Arabidopsis thaliana* petals by altering auxin availability

**DOI:** 10.1101/2020.01.05.895078

**Authors:** Charlotte N. Miller, Jack Dumenil, Caroline Smith, Fu Hao Lu, Neil McKenzie, Volodymyr Chapman, Joshua Ball, Mathew Box, Michael Bevan

## Abstract

**Background:** The same species of plant can exhibit highly diverse sizes and shapes of organs that are genetically determined. Defining genetic variation underlying this morphological diversity is an important objective in evolutionary studies and it also helps identify the functions of genes influencing plant growth and development. Extensive screens of mutagenised Arabidopsis populations have identified multiple genes and mechanisms affecting organ size and shape, but relatively few studies have exploited the rich diversity of natural populations to identify genes involved in growth control.

**Results:** We screened a relatively well characterised collection of *Arabidopsis thaliana* ecotypes for variation in petal size. Association analyses identified sequence and gene expression variation on chromosome 4 that made a substantial contribution to differences in petal area. Variation in expression of At4g16850 (named as *KSK*), encoding a hypothetical protein, had a substantial role on variation in organ size by influencing cell size. Over-expression of *KSK* led to larger petals with larger cells and promoted the formation of stamenoid features. The expression of auxin-responsive genes known to limit cell growth was reduced in response to *KSK* over-expression. ANT expression was also reduced in *KSK* over-expression lines, consistent with altered floral identities. Auxin availability was reduced in *KSK* over-expressing cells, consistent with changes in auxin-responsive gene expression. *KSK* may therefore influence auxin availability during petal development.

**Conclusions:** Understanding how genetic variation influences plant growth is important for both evolutionary and mechanistic studies. We used natural populations of *Arabidopsis thaliana* to identify sequence variation in a promoter region of Arabidopsis ecotypes that mediated differences in the expression of a previously uncharacterised membrane protein. This variation contributed to altered auxin availability and cell size during petal growth.
