## Supplementary material for "Variation in the expression of a transmembrane protein influences cell growth in *Arabidopsis thaliana* petals by altering auxin availability": Table S3

### Sheet: Sheet1
	Table S3. Primers used
	PRIMER NAME	SEQUENCE 5'-3'	APPLICATION
	At4g16850 CDS_forward	CACCATGATTGAGGTAAAGCG	CLONING
	At4g16850 CDS_reverse	TTAAATAGCAAGACCTTCCTCATC	CLONING
	3.1KBPROMOTER+CDS_COL-F	CACCCTTTTTAAACTGCTGAGTGTGTGC	CLONING
	3.1KBPROMOTER+CDS_COL-R	GATGAGGAAGGTCTTGCTATT	CLONING
	EIF4ALPHA_F	CTGGAGGTTTTGAGGCTGGTA	Q-RT-PCR
	EIF4ALPHA_R	CCAAGGGTGAAAGCAAGAAGA	Q-RT-PCR
	ARF8-F	GATCAGGCTGGCAGCTTGTAT	Q-RT-PCR
	ARF8-R	CTCCCATTTGATGCACATCTTC	Q-RT-PCR
	ANT-F	AACAAAGATCTCTACCTTGGAACTTTT	Q-RT-PCR
	ANT-R	TACCTCGTGATATCAAAGTTAGTCAC	Q-RT-PCR
	BPE-F	AGATGGAACCAACGAAAGATTATATT	Q-RT-PCR
	BPE-R	TCATCCGCTCACTTATTTTCTCTC	Q-RT-PCR
	RBE-F	AGTGAGTAGGTTCTGTAGTGTTGGC	Q-RT-PCR
	RBE-R	TCGTGAGAAAGTTACATCATTCG	Q-RT-PCR
	FRILL1-F	ATTCCATCGAAGCCACGTGT	Q-RT-PCR
	FRILL1-R	CCGCCTTAAATTTCTCCGTC	Q-RT-PCR
	at2g16820f	cgccgtcgtttcacttg	Q-RT-PCR
	at4g16820r	cgtcgatgtattcttcgtcg	Q-RT-PCR
	at4g16830f	ggacaaacgcaaagatgacaa	Q-RT-PCR
	at4g1630r	actagaaacacctccacggcc	Q-RT-PCR
	at3g16835f	gcagccgggtatgtgcag	Q-RT-PCR
	at4g16835r	cagggtgaatccgatcacttg	Q-RT-PCR
	at4g16840f	gcggggaagagagaaatc	Q-RT-PCR
	at4g16840r	gtttcctttcccaaaactgaat	Q-RT-PCR
	at4g16845f	TGGGCATGTGAAGTATTTTCAAG	Q-RT-PCR
	at4g16845r	GTTGTTGGTGTTTGAGTCACTGG	Q-RT-PCR
	at4g16850f	caagcagcaagcttcttcg	Q-RT-PCR
	at4g16850r	cctccttaagcttcaaccactg	Q-RT-PCR
	salk_047042_rp	CCGAATTATTGATACGACGATG	genotyping
	salk_047042_lp	ACCGGTGGATATATCTCCGAC	genotyping
	salk_013856_rp	TAAGACAATCCGACCATCCTG	genotyping
	salk_013856_lp	TCGTCTAACGGATCCAACAAC	genotyping
	sak_046025c_rp	CAACCGACAAAACACAACTCC	genotyping
	sak_046025c_lp	TACATCCGGTACGACGAAGTC	genotyping
	salk_023561_rp	GATAATTCACTGCATCCGAGC	genotyping
	salk_023561_lp	TGAAACATGTTTTGAGACGGAC	genotyping
	LBb1.3	ATTTTGCCGATTTCGGAAC	genotyping
